# Single-cell phenomics through integrated imaging and molecular profiling

**DOI:** 10.1101/2025.11.28.690954

**Authors:** Johannes Bues, Joern Pezoldt, Camille Lucie Lambert, Benjamin David Hale, Elisa Bugani, Ramon Vinas Torne, Timothee Ferrari, Nadia Grenningloh, Vincent Gardeux, Shuo Wen, Caroline Wandinger, Maximilian Kohnen, Romina Augustin, Katharina Eckstein, Assia Ouanaya, Jillian Love, Sarthak Saha, Amirhossein Saba, Aviv Huttner, Maria Vittoria Impagliazzo, Jose Antonio Vasquez Porto Viso, Angel de Jesus Corria Osorio, Demetri Psaltis, Wouter Karthaus, Berend Snijder, Maria Brbic, Bart Deplancke

## Abstract

Single-cell technologies such as transcriptomics, microscopy, and flow cytometry have revolutionized the study of cellular identity and function. While each of these technologies is powerful on its own, their full potential lies in their integration, enabling multimodal profiling of the same cell and revealing how distinct modalities influence one another. Here, we introduce IRIS (Interconnected Robotic Imaging and Single cell transcriptomics), a deterministic single-cell platform technology that seamlessly couples high-resolution microscopy with droplet-based single-cell RNA sequencing. IRIS enables precise cell positioning, multimode imaging across brightfield and fluorescent channels, and subsequent molecular capture from the same cell, directly linking high-resolution morphological features to matched transcriptomes. We validate IRIS by recovering cell cycle progression states and transcriptional programmes associated with canonical morphologies and demonstrate its discovery power by molecularly resolving two nuclear-ER architectures within naïve CD8^+^ T cells, each defined by distinct gene expression profiles and functional markers. IRIS establishes an integrative single-cell phenomics framework, opening new avenues for dissecting how cellular form relates to molecular state and function.
