## Supplementary Table Antibodies for "Single-cell phenomics through integrated imaging and molecular profiling"

### Sheet: Sheet1
Name	Application	Dilution	Clone	Fluorophore	Manufacturer	Cat. No.
CD3	Flow Cytometry, Immuno-Histo-Chemistry	1:20	UCHT1	FITC	BioLegend	300415
CD8	Flow Cytometry	1:40	SK1	PE-Cy7	BioLegend	344711
CD317	Flow Cytometry	1:20	RS38E	PE	BioLegend	348405
CD26	Flow Cytometry	1:20	BA5b	APC	BioLegend	302709
CCR7	Flow Cytometry	1:20	G043H7	PE	BioLegend	353204
CD45RA	Flow Cytometry	1:40	HI100	APC	BioLegend	304154
SERPINB9	Immuno-Histo-Chemistry	1:200	Polyclonal	NA	Thermo Fisher Scientific	PA5-101879
INO80	Immuno-Histo-Chemistry	1:200	Polyclonal	NA	Abcam	ab105451
TDIF2	Immuno-Histo-Chemistry	1:200	Polyclonal	NA	Thermo Fisher Scientific	PA5-109652
Anti-Rabbit secondary IgG	Immuno-Histo-Chemistry	1:200	NA	APC	Thermo Fisher Scientific	A32733
