## Supplementary Table Primers for "Single-cell phenomics through integrated imaging and molecular profiling"

### Sheet: ReverseTranscription
Name	Sequence 5'>3'	bp	Provider	Purification
RT-TSO	biotin-AAGCAGTGGTATCAACGCAGAGTGAATrGrGrG	30	IDT	HPLC
RT-CC1	biotin-CGTCAGATGTGTATAAGAGACAGTACCTCTNNNNNNVVVTTTTTTTTTTTTTTTTTTTTTTTTTTTTTTVN	71	IDT	HPLC
RT-CC2	biotin-CGTCAGATGTGTATAAGAGACAGACAAGCGNNNNNNVVVTTTTTTTTTTTTTTTTTTTTTTTTTTTTTTVN	71	IDT	HPLC
RT-CC3	biotin-CGTCAGATGTGTATAAGAGACAGACGCTGTNNNNNNVVVTTTTTTTTTTTTTTTTTTTTTTTTTTTTTTVN	71	IDT	HPLC
RT-CC4	biotin-CGTCAGATGTGTATAAGAGACAGCAACAGGNNNNNNVVVTTTTTTTTTTTTTTTTTTTTTTTTTTTTTTVN	71	IDT	HPLC
RT-CC5	biotin-CGTCAGATGTGTATAAGAGACAGCTTCCGCNNNNNNVVVTTTTTTTTTTTTTTTTTTTTTTTTTTTTTTVN	71	IDT	HPLC
RT-CC6	biotin-CGTCAGATGTGTATAAGAGACAGCATGACCNNNNNNVVVTTTTTTTTTTTTTTTTTTTTTTTTTTTTTTVN	71	IDT	HPLC
RT-CC7	biotin-CGTCAGATGTGTATAAGAGACAGAGTCGCTNNNNNNVVVTTTTTTTTTTTTTTTTTTTTTTTTTTTTTTVN	71	IDT	HPLC
RT-CC8	biotin-CGTCAGATGTGTATAAGAGACAGCGAGCACNNNNNNVVVTTTTTTTTTTTTTTTTTTTTTTTTTTTTTTVN	71	IDT	HPLC
RT-CC9	biotin-CGTCAGATGTGTATAAGAGACAGGTAGACGNNNNNNVVVTTTTTTTTTTTTTTTTTTTTTTTTTTTTTTVN	71	IDT	HPLC
RT-CC10	biotin-CGTCAGATGTGTATAAGAGACAGTGATCGGNNNNNNVVVTTTTTTTTTTTTTTTTTTTTTTTTTTTTTTVN	71	IDT	HPLC
RT-CC11	biotin-CGTCAGATGTGTATAAGAGACAGTGTGTCGNNNNNNVVVTTTTTTTTTTTTTTTTTTTTTTTTTTTTTTVN	71	IDT	HPLC
RT-CC12	biotin-CGTCAGATGTGTATAAGAGACAGGATCGTCNNNNNNVVVTTTTTTTTTTTTTTTTTTTTTTTTTTTTTTVN	71	IDT	HPLC
RT-CC13	biotin-CGTCAGATGTGTATAAGAGACAGCGACTCANNNNNNVVVTTTTTTTTTTTTTTTTTTTTTTTTTTTTTTVN	71	IDT	HPLC
RT-CC14	biotin-CGTCAGATGTGTATAAGAGACAGGCATTCCNNNNNNVVVTTTTTTTTTTTTTTTTTTTTTTTTTTTTTTVN	71	IDT	HPLC

### Sheet: WellCoding
Name	Sequence 5'>3'	bp	Provider	Purification	WellPosition
PCR-TSO	AAGCAGTGGTATCAACGCAGAGT	23	IDT	HPLC	NA
WC1	AATGATACGGCGACCACCGAGATCTACACGATTCACGACTCGTCGGCAGCGTCAGATGTGTATAAGAGACAG	72	IDT	Ultramer™	A1
WC2	AATGATACGGCGACCACCGAGATCTACACCGTAGAACAGTCGTCGGCAGCGTCAGATGTGTATAAGAGACAG	72	IDT	Ultramer™	A2
WC3	AATGATACGGCGACCACCGAGATCTACACACCTAAGAGCTCGTCGGCAGCGTCAGATGTGTATAAGAGACAG	72	IDT	Ultramer™	A3
WC4	AATGATACGGCGACCACCGAGATCTACACATGGCTTCTATCGTCGGCAGCGTCAGATGTGTATAAGAGACAG	72	IDT	Ultramer™	A4
WC5	AATGATACGGCGACCACCGAGATCTACACTACCTAAGTGTCGTCGGCAGCGTCAGATGTGTATAAGAGACAG	72	IDT	Ultramer™	A5
WC6	AATGATACGGCGACCACCGAGATCTACACCCTTACCTATTCGTCGGCAGCGTCAGATGTGTATAAGAGACAG	72	IDT	Ultramer™	A6
WC7	AATGATACGGCGACCACCGAGATCTACACATATAAGGCGTCGTCGGCAGCGTCAGATGTGTATAAGAGACAG	72	IDT	Ultramer™	A7
WC8	AATGATACGGCGACCACCGAGATCTACACAGCATCGTGCTCGTCGGCAGCGTCAGATGTGTATAAGAGACAG	72	IDT	Ultramer™	A8
WC9	AATGATACGGCGACCACCGAGATCTACACCTGGCATATTTCGTCGGCAGCGTCAGATGTGTATAAGAGACAG	72	IDT	Ultramer™	A9
WC10	AATGATACGGCGACCACCGAGATCTACACCGTGACTCTATCGTCGGCAGCGTCAGATGTGTATAAGAGACAG	72	IDT	Ultramer™	A10
WC11	AATGATACGGCGACCACCGAGATCTACACGACCTGTTAATCGTCGGCAGCGTCAGATGTGTATAAGAGACAG	72	IDT	Ultramer™	A11
WC12	AATGATACGGCGACCACCGAGATCTACACTGGCTCATGTTCGTCGGCAGCGTCAGATGTGTATAAGAGACAG	72	IDT	Ultramer™	A12
WC13	AATGATACGGCGACCACCGAGATCTACACAGAACCTCGCTCGTCGGCAGCGTCAGATGTGTATAAGAGACAG	72	IDT	Ultramer™	B1
WC14	AATGATACGGCGACCACCGAGATCTACACCCTACGGACATCGTCGGCAGCGTCAGATGTGTATAAGAGACAG	72	IDT	Ultramer™	B2
WC15	AATGATACGGCGACCACCGAGATCTACACAGGCATAATGTCGTCGGCAGCGTCAGATGTGTATAAGAGACAG	72	IDT	Ultramer™	B3
WC16	AATGATACGGCGACCACCGAGATCTACACCAACAGTGGATCGTCGGCAGCGTCAGATGTGTATAAGAGACAG	72	IDT	Ultramer™	B4
WC17	AATGATACGGCGACCACCGAGATCTACACTGTCGTTAAGTCGTCGGCAGCGTCAGATGTGTATAAGAGACAG	72	IDT	Ultramer™	B5
WC18	AATGATACGGCGACCACCGAGATCTACACAGCTCGAGGATCGTCGGCAGCGTCAGATGTGTATAAGAGACAG	72	IDT	Ultramer™	B6
WC19	AATGATACGGCGACCACCGAGATCTACACACATTACTCGTCGTCGGCAGCGTCAGATGTGTATAAGAGACAG	72	IDT	Ultramer™	B7
WC20	AATGATACGGCGACCACCGAGATCTACACCATACCGCTGTCGTCGGCAGCGTCAGATGTGTATAAGAGACAG	72	IDT	Ultramer™	B8
WC21	AATGATACGGCGACCACCGAGATCTACACTGCAAGTAGCTCGTCGGCAGCGTCAGATGTGTATAAGAGACAG	72	IDT	Ultramer™	B9
WC22	AATGATACGGCGACCACCGAGATCTACACCTTCAATAGCTCGTCGGCAGCGTCAGATGTGTATAAGAGACAG	72	IDT	Ultramer™	B10
WC23	AATGATACGGCGACCACCGAGATCTACACCGGATGCTGATCGTCGGCAGCGTCAGATGTGTATAAGAGACAG	72	IDT	Ultramer™	B11
WC24	AATGATACGGCGACCACCGAGATCTACACCCACCACCTATCGTCGGCAGCGTCAGATGTGTATAAGAGACAG	72	IDT	Ultramer™	B12
WC25	AATGATACGGCGACCACCGAGATCTACACATCCGATCTTTCGTCGGCAGCGTCAGATGTGTATAAGAGACAG	72	IDT	Ultramer™	C1
WC26	AATGATACGGCGACCACCGAGATCTACACCGGACGTTAATCGTCGGCAGCGTCAGATGTGTATAAGAGACAG	72	IDT	Ultramer™	C2
WC27	AATGATACGGCGACCACCGAGATCTACACGATCGGTAATTCGTCGGCAGCGTCAGATGTGTATAAGAGACAG	72	IDT	Ultramer™	C3
WC28	AATGATACGGCGACCACCGAGATCTACACACGATGCAACTCGTCGGCAGCGTCAGATGTGTATAAGAGACAG	72	IDT	Ultramer™	C4
WC29	AATGATACGGCGACCACCGAGATCTACACAACGTCCAGTTCGTCGGCAGCGTCAGATGTGTATAAGAGACAG	72	IDT	Ultramer™	C5
WC30	AATGATACGGCGACCACCGAGATCTACACACACGAACAATCGTCGGCAGCGTCAGATGTGTATAAGAGACAG	72	IDT	Ultramer™	C6
WC31	AATGATACGGCGACCACCGAGATCTACACCTCAGTCCGTTCGTCGGCAGCGTCAGATGTGTATAAGAGACAG	72	IDT	Ultramer™	C7
WC32	AATGATACGGCGACCACCGAGATCTACACTATGACGGTGTCGTCGGCAGCGTCAGATGTGTATAAGAGACAG	72	IDT	Ultramer™	C8
WC33	AATGATACGGCGACCACCGAGATCTACACACACAACTACTCGTCGGCAGCGTCAGATGTGTATAAGAGACAG	72	IDT	Ultramer™	C9
WC34	AATGATACGGCGACCACCGAGATCTACACAAGGACTCAGTCGTCGGCAGCGTCAGATGTGTATAAGAGACAG	72	IDT	Ultramer™	C10
WC35	AATGATACGGCGACCACCGAGATCTACACGCAACTGTGATCGTCGGCAGCGTCAGATGTGTATAAGAGACAG	72	IDT	Ultramer™	C11
WC36	AATGATACGGCGACCACCGAGATCTACACCGCTTACAATTCGTCGGCAGCGTCAGATGTGTATAAGAGACAG	72	IDT	Ultramer™	C12
WC37	AATGATACGGCGACCACCGAGATCTACACAGAGAGACCGTCGTCGGCAGCGTCAGATGTGTATAAGAGACAG	72	IDT	Ultramer™	D1
WC38	AATGATACGGCGACCACCGAGATCTACACCATTGCTGTTTCGTCGGCAGCGTCAGATGTGTATAAGAGACAG	72	IDT	Ultramer™	D2
WC39	AATGATACGGCGACCACCGAGATCTACACGCAACACGGATCGTCGGCAGCGTCAGATGTGTATAAGAGACAG	72	IDT	Ultramer™	D3
WC40	AATGATACGGCGACCACCGAGATCTACACTCACTTCGCATCGTCGGCAGCGTCAGATGTGTATAAGAGACAG	72	IDT	Ultramer™	D4
WC41	AATGATACGGCGACCACCGAGATCTACACAATAGCTGTGTCGTCGGCAGCGTCAGATGTGTATAAGAGACAG	72	IDT	Ultramer™	D5
WC42	AATGATACGGCGACCACCGAGATCTACACGAACACTATCTCGTCGGCAGCGTCAGATGTGTATAAGAGACAG	72	IDT	Ultramer™	D6
WC43	AATGATACGGCGACCACCGAGATCTACACCTGGTAGCTATCGTCGGCAGCGTCAGATGTGTATAAGAGACAG	72	IDT	Ultramer™	D7
WC44	AATGATACGGCGACCACCGAGATCTACACTGCGTGAGCATCGTCGGCAGCGTCAGATGTGTATAAGAGACAG	72	IDT	Ultramer™	D8
WC45	AATGATACGGCGACCACCGAGATCTACACTAGCACACTTTCGTCGGCAGCGTCAGATGTGTATAAGAGACAG	72	IDT	Ultramer™	D9
WC46	AATGATACGGCGACCACCGAGATCTACACCAGACGATGATCGTCGGCAGCGTCAGATGTGTATAAGAGACAG	72	IDT	Ultramer™	D10
WC47	AATGATACGGCGACCACCGAGATCTACACCGGAGCATCTTCGTCGGCAGCGTCAGATGTGTATAAGAGACAG	72	IDT	Ultramer™	D11
WC48	AATGATACGGCGACCACCGAGATCTACACCGCTTGGTTCTCGTCGGCAGCGTCAGATGTGTATAAGAGACAG	72	IDT	Ultramer™	D12
WC49	AATGATACGGCGACCACCGAGATCTACACCTTGAAGAGGTCGTCGGCAGCGTCAGATGTGTATAAGAGACAG	72	IDT	Ultramer™	E1
WC50	AATGATACGGCGACCACCGAGATCTACACAGATGCGACGTCGTCGGCAGCGTCAGATGTGTATAAGAGACAG	72	IDT	Ultramer™	E2
WC51	AATGATACGGCGACCACCGAGATCTACACGAACGTTCGGTCGTCGGCAGCGTCAGATGTGTATAAGAGACAG	72	IDT	Ultramer™	E3
WC52	AATGATACGGCGACCACCGAGATCTACACAACGCCATTCTCGTCGGCAGCGTCAGATGTGTATAAGAGACAG	72	IDT	Ultramer™	E4
WC53	AATGATACGGCGACCACCGAGATCTACACTCCTGAACTTTCGTCGGCAGCGTCAGATGTGTATAAGAGACAG	72	IDT	Ultramer™	E5
WC54	AATGATACGGCGACCACCGAGATCTACACACAATTGGTCTCGTCGGCAGCGTCAGATGTGTATAAGAGACAG	72	IDT	Ultramer™	E6
WC55	AATGATACGGCGACCACCGAGATCTACACGTCACAGACATCGTCGGCAGCGTCAGATGTGTATAAGAGACAG	72	IDT	Ultramer™	E7
WC56	AATGATACGGCGACCACCGAGATCTACACGCCAATGTTCTCGTCGGCAGCGTCAGATGTGTATAAGAGACAG	72	IDT	Ultramer™	E8
WC57	AATGATACGGCGACCACCGAGATCTACACTAGTGTTACGTCGTCGGCAGCGTCAGATGTGTATAAGAGACAG	72	IDT	Ultramer™	E9
WC58	AATGATACGGCGACCACCGAGATCTACACTTGGAAGTACTCGTCGGCAGCGTCAGATGTGTATAAGAGACAG	72	IDT	Ultramer™	E10
WC59	AATGATACGGCGACCACCGAGATCTACACAAGACGCTAATCGTCGGCAGCGTCAGATGTGTATAAGAGACAG	72	IDT	Ultramer™	E11
WC60	AATGATACGGCGACCACCGAGATCTACACAGACGGTCAATCGTCGGCAGCGTCAGATGTGTATAAGAGACAG	72	IDT	Ultramer™	E12
WC61	AATGATACGGCGACCACCGAGATCTACACGAGAAGCCGTTCGTCGGCAGCGTCAGATGTGTATAAGAGACAG	72	IDT	Ultramer™	F1
WC62	AATGATACGGCGACCACCGAGATCTACACATACATCGCATCGTCGGCAGCGTCAGATGTGTATAAGAGACAG	72	IDT	Ultramer™	F2
WC63	AATGATACGGCGACCACCGAGATCTACACTGCTGAACGCTCGTCGGCAGCGTCAGATGTGTATAAGAGACAG	72	IDT	Ultramer™	F3
WC64	AATGATACGGCGACCACCGAGATCTACACCTTCCTAGGCTCGTCGGCAGCGTCAGATGTGTATAAGAGACAG	72	IDT	Ultramer™	F4
WC65	AATGATACGGCGACCACCGAGATCTACACCGTTGGTAACTCGTCGGCAGCGTCAGATGTGTATAAGAGACAG	72	IDT	Ultramer™	F5
WC66	AATGATACGGCGACCACCGAGATCTACACCTTGGTTCGTTCGTCGGCAGCGTCAGATGTGTATAAGAGACAG	72	IDT	Ultramer™	F6
WC67	AATGATACGGCGACCACCGAGATCTACACGACTTGCGTGTCGTCGGCAGCGTCAGATGTGTATAAGAGACAG	72	IDT	Ultramer™	F7
WC68	AATGATACGGCGACCACCGAGATCTACACCTTCTCCAGCTCGTCGGCAGCGTCAGATGTGTATAAGAGACAG	72	IDT	Ultramer™	F8
WC69	AATGATACGGCGACCACCGAGATCTACACCGTACACTGGTCGTCGGCAGCGTCAGATGTGTATAAGAGACAG	72	IDT	Ultramer™	F9
WC70	AATGATACGGCGACCACCGAGATCTACACTCGCATCAACTCGTCGGCAGCGTCAGATGTGTATAAGAGACAG	72	IDT	Ultramer™	F10
WC71	AATGATACGGCGACCACCGAGATCTACACATAACAAGCGTCGTCGGCAGCGTCAGATGTGTATAAGAGACAG	72	IDT	Ultramer™	F11
WC72	AATGATACGGCGACCACCGAGATCTACACTGAACGTTACTCGTCGGCAGCGTCAGATGTGTATAAGAGACAG	72	IDT	Ultramer™	F12
WC73	AATGATACGGCGACCACCGAGATCTACACGAAGACTCGGTCGTCGGCAGCGTCAGATGTGTATAAGAGACAG	72	IDT	Ultramer™	G1
WC74	AATGATACGGCGACCACCGAGATCTACACTAGCGCAATATCGTCGGCAGCGTCAGATGTGTATAAGAGACAG	72	IDT	Ultramer™	G2
WC75	AATGATACGGCGACCACCGAGATCTACACTTAGACCACATCGTCGGCAGCGTCAGATGTGTATAAGAGACAG	72	IDT	Ultramer™	G3
WC76	AATGATACGGCGACCACCGAGATCTACACCGTAGACGTGTCGTCGGCAGCGTCAGATGTGTATAAGAGACAG	72	IDT	Ultramer™	G4
WC77	AATGATACGGCGACCACCGAGATCTACACTCACTGGACTTCGTCGGCAGCGTCAGATGTGTATAAGAGACAG	72	IDT	Ultramer™	G5
WC78	AATGATACGGCGACCACCGAGATCTACACGACCAAGCATTCGTCGGCAGCGTCAGATGTGTATAAGAGACAG	72	IDT	Ultramer™	G6
WC79	AATGATACGGCGACCACCGAGATCTACACGCGAGTATCATCGTCGGCAGCGTCAGATGTGTATAAGAGACAG	72	IDT	Ultramer™	G7
WC80	AATGATACGGCGACCACCGAGATCTACACCTCTCGATAATCGTCGGCAGCGTCAGATGTGTATAAGAGACAG	72	IDT	Ultramer™	G8
WC81	AATGATACGGCGACCACCGAGATCTACACAATACTGGCATCGTCGGCAGCGTCAGATGTGTATAAGAGACAG	72	IDT	Ultramer™	G9
WC82	AATGATACGGCGACCACCGAGATCTACACTATGCAACTCTCGTCGGCAGCGTCAGATGTGTATAAGAGACAG	72	IDT	Ultramer™	G10
WC83	AATGATACGGCGACCACCGAGATCTACACATGCTAGTGTTCGTCGGCAGCGTCAGATGTGTATAAGAGACAG	72	IDT	Ultramer™	G11
WC84	AATGATACGGCGACCACCGAGATCTACACCCATTAGAACTCGTCGGCAGCGTCAGATGTGTATAAGAGACAG	72	IDT	Ultramer™	G12
WC85	AATGATACGGCGACCACCGAGATCTACACAACGTGAACGTCGTCGGCAGCGTCAGATGTGTATAAGAGACAG	72	IDT	Ultramer™	H1
WC86	AATGATACGGCGACCACCGAGATCTACACTAACGCAGTCTCGTCGGCAGCGTCAGATGTGTATAAGAGACAG	72	IDT	Ultramer™	H2
WC87	AATGATACGGCGACCACCGAGATCTACACCCATAAGCCATCGTCGGCAGCGTCAGATGTGTATAAGAGACAG	72	IDT	Ultramer™	H3
WC88	AATGATACGGCGACCACCGAGATCTACACGTGCCTCTGATCGTCGGCAGCGTCAGATGTGTATAAGAGACAG	72	IDT	Ultramer™	H4
WC89	AATGATACGGCGACCACCGAGATCTACACTAGCCTAGCGTCGTCGGCAGCGTCAGATGTGTATAAGAGACAG	72	IDT	Ultramer™	H5
WC90	AATGATACGGCGACCACCGAGATCTACACTGTTACGGTTTCGTCGGCAGCGTCAGATGTGTATAAGAGACAG	72	IDT	Ultramer™	H6
WC91	AATGATACGGCGACCACCGAGATCTACACTCATACCAAGTCGTCGGCAGCGTCAGATGTGTATAAGAGACAG	72	IDT	Ultramer™	H7
WC92	AATGATACGGCGACCACCGAGATCTACACCGGATCTACATCGTCGGCAGCGTCAGATGTGTATAAGAGACAG	72	IDT	Ultramer™	H8
WC93	AATGATACGGCGACCACCGAGATCTACACCGGTAGAGTTTCGTCGGCAGCGTCAGATGTGTATAAGAGACAG	72	IDT	Ultramer™	H9
WC94	AATGATACGGCGACCACCGAGATCTACACGAATGTCACGTCGTCGGCAGCGTCAGATGTGTATAAGAGACAG	72	IDT	Ultramer™	H10
WC95	AATGATACGGCGACCACCGAGATCTACACCCTGGTACAGTCGTCGGCAGCGTCAGATGTGTATAAGAGACAG	72	IDT	Ultramer™	H11
WC96	AATGATACGGCGACCACCGAGATCTACACCGGAACCAGTTCGTCGGCAGCGTCAGATGTGTATAAGAGACAG	72	IDT	Ultramer™	H12

### Sheet: Amplification
Name	Sequence 5'>3'	bp	Provider	Purification
P5	AATGATACGGCGACCACCGAGATCTACAC	28	IDT	Standard Desalting
PCR-TSO	AAGCAGTGGTATCAACGCAGAGT	23	IDT	HPLC

### Sheet: Tagmentation
Name	Sequence 5'>3'	bp	Provider	Purification
Tn5-ME	Phospho-CTGTCTCTTATACACATCT	19	IDT	HPLC
Tn5-B	GTCTCGTGGGCTCGGAGATGTGTATAAGAGACAG	34	IDT	HPLC
P5	AATGATACGGCGACCACCGAGATCTACAC	28	IDT	Standard Desalting
PC701	CAAGCAGAAGACGGCATACGAGATTAACTTGGTCGTCTCGTGGGCTCGGAGATGTGTATAA	61	IDT	Ultramer™
PC702	CAAGCAGAAGACGGCATACGAGATATAAGCGGAGGTCTCGTGGGCTCGGAGATGTGTATAA	61	IDT	Ultramer™
PC703	CAAGCAGAAGACGGCATACGAGATCGACCTTAATGTCTCGTGGGCTCGGAGATGTGTATAA	61	IDT	Ultramer™
PC704	CAAGCAGAAGACGGCATACGAGATATGTTGCCACGTCTCGTGGGCTCGGAGATGTGTATAA	61	IDT	Ultramer™
PC705	CAAGCAGAAGACGGCATACGAGATCAGCAGGTCAGTCTCGTGGGCTCGGAGATGTGTATAA	61	IDT	Ultramer™
PC706	CAAGCAGAAGACGGCATACGAGATTCTAGCTGCGGTCTCGTGGGCTCGGAGATGTGTATAA	61	IDT	Ultramer™
PC707	CAAGCAGAAGACGGCATACGAGATAGATTAGCGTGTCTCGTGGGCTCGGAGATGTGTATAA	61	IDT	Ultramer™
PC708	CAAGCAGAAGACGGCATACGAGATAGGTAACAACGTCTCGTGGGCTCGGAGATGTGTATAA	61	IDT	Ultramer™
PC709	CAAGCAGAAGACGGCATACGAGATCGCACTTCGTGTCTCGTGGGCTCGGAGATGTGTATAA	61	IDT	Ultramer™
PC710	CAAGCAGAAGACGGCATACGAGATCTTGCTATTCGTCTCGTGGGCTCGGAGATGTGTATAA	61	IDT	Ultramer™
PC711	CAAGCAGAAGACGGCATACGAGATTCTCACCAGGGTCTCGTGGGCTCGGAGATGTGTATAA	61	IDT	Ultramer™
PC712	CAAGCAGAAGACGGCATACGAGATTTCCTCACGTGTCTCGTGGGCTCGGAGATGTGTATAA	61	IDT	Ultramer™
PC713	CAAGCAGAAGACGGCATACGAGATTCGAACACGAGTCTCGTGGGCTCGGAGATGTGTATAA	61	IDT	Ultramer™
PC714	CAAGCAGAAGACGGCATACGAGATTCCAACTGAAGTCTCGTGGGCTCGGAGATGTGTATAA	61	IDT	Ultramer™
PC715	CAAGCAGAAGACGGCATACGAGATGAACCGCATTGTCTCGTGGGCTCGGAGATGTGTATAA	61	IDT	Ultramer™
PC716	CAAGCAGAAGACGGCATACGAGATACAACAGGCTGTCTCGTGGGCTCGGAGATGTGTATAA	61	IDT	Ultramer™
PC717	CAAGCAGAAGACGGCATACGAGATTTACGCGCATGTCTCGTGGGCTCGGAGATGTGTATAA	61	IDT	Ultramer™
PC718	CAAGCAGAAGACGGCATACGAGATTTCTCTTAGCGTCTCGTGGGCTCGGAGATGTGTATAA	61	IDT	Ultramer™
PC719	CAAGCAGAAGACGGCATACGAGATTCGCGACACTGTCTCGTGGGCTCGGAGATGTGTATAA	61	IDT	Ultramer™
PC720	CAAGCAGAAGACGGCATACGAGATTGGAGATCGAGTCTCGTGGGCTCGGAGATGTGTATAA	61	IDT	Ultramer™
PC721	CAAGCAGAAGACGGCATACGAGATCCAGACCGATGTCTCGTGGGCTCGGAGATGTGTATAA	61	IDT	Ultramer™
PC722	CAAGCAGAAGACGGCATACGAGATCCACAGCCTTGTCTCGTGGGCTCGGAGATGTGTATAA	61	IDT	Ultramer™
PC723	CAAGCAGAAGACGGCATACGAGATACCGAATAGAGTCTCGTGGGCTCGGAGATGTGTATAA	61	IDT	Ultramer™
PC724	CAAGCAGAAGACGGCATACGAGATCGGACGATTCGTCTCGTGGGCTCGGAGATGTGTATAA	61	IDT	Ultramer™
PC725	CAAGCAGAAGACGGCATACGAGATTTACTTCGTGGTCTCGTGGGCTCGGAGATGTGTATAA	61	IDT	Ultramer™
PC726	CAAGCAGAAGACGGCATACGAGATATTCGGCTTAGTCTCGTGGGCTCGGAGATGTGTATAA	61	IDT	Ultramer™
PC727	CAAGCAGAAGACGGCATACGAGATCGCGGTATCTGTCTCGTGGGCTCGGAGATGTGTATAA	61	IDT	Ultramer™
PC728	CAAGCAGAAGACGGCATACGAGATTATCCGCGTCGTCTCGTGGGCTCGGAGATGTGTATAA	61	IDT	Ultramer™
PC729	CAAGCAGAAGACGGCATACGAGATAGGATGTCCAGTCTCGTGGGCTCGGAGATGTGTATAA	61	IDT	Ultramer™
PC730	CAAGCAGAAGACGGCATACGAGATGCCAGCTATCGTCTCGTGGGCTCGGAGATGTGTATAA	61	IDT	Ultramer™
PC731	CAAGCAGAAGACGGCATACGAGATCTTACGAACTGTCTCGTGGGCTCGGAGATGTGTATAA	61	IDT	Ultramer™
PC732	CAAGCAGAAGACGGCATACGAGATCAAGACTCAAGTCTCGTGGGCTCGGAGATGTGTATAA	61	IDT	Ultramer™
PC733	CAAGCAGAAGACGGCATACGAGATTCGACGGCAAGTCTCGTGGGCTCGGAGATGTGTATAA	61	IDT	Ultramer™
PC734	CAAGCAGAAGACGGCATACGAGATTCAGTTCGATGTCTCGTGGGCTCGGAGATGTGTATAA	61	IDT	Ultramer™
PC735	CAAGCAGAAGACGGCATACGAGATCTAACCTCAAGTCTCGTGGGCTCGGAGATGTGTATAA	61	IDT	Ultramer™
PC736	CAAGCAGAAGACGGCATACGAGATGACCTACTATGTCTCGTGGGCTCGGAGATGTGTATAA	61	IDT	Ultramer™
PC737	CAAGCAGAAGACGGCATACGAGATACGAGACGTCGTCTCGTGGGCTCGGAGATGTGTATAA	61	IDT	Ultramer™
PC738	CAAGCAGAAGACGGCATACGAGATTATGGCAAGCGTCTCGTGGGCTCGGAGATGTGTATAA	61	IDT	Ultramer™
PC739	CAAGCAGAAGACGGCATACGAGATACTCCGAAGCGTCTCGTGGGCTCGGAGATGTGTATAA	61	IDT	Ultramer™
PC740	CAAGCAGAAGACGGCATACGAGATAATCTGCAGTGTCTCGTGGGCTCGGAGATGTGTATAA	61	IDT	Ultramer™
